# Freshwater ‘microcroissants’ shed light on a novel higher-level clade within Trebouxiophyceae and reveal the genus *Chlorolobion* as a trebouxiophyte

**DOI:** 10.1101/2024.01.20.576396

**Authors:** Dovilė Barcytė, Ladislav Hodač, Marek Eliáš

## Abstract

Trebouxiophyceae is a widespread and species-rich green algal class encompassing mostly coccoid algae with a simple ovoid or ellipsoidal outline. However, some poorly-sampled lineages have evolved more elaborate shapes or even complex thalli, adding to the class’s morphological diversity. Led by new and previously established strains, this study additionally uncovered a clade of croissant-like trebouxiophytes. Phylogenetic analyses inferred from nuclear 18S rDNA and chloroplast *rbcL* sequences confirmed the monophyly of the ‘microcroissant’ clade, which we propose to be classified as a new family, Ragelichloridaceae. This family includes two novel genera, *Ragelichloris* and *Navichloris*, and the previously described *Thorsmoerkia*. The position of Ragelichloridaceae within Trebouxiophyceae stayed unresolved but chloroplast phylogenomics showed that the family belongs to the broader *incertae sedis* group, which also includes *Xylochloris* and *Leptosira*. In addition, our study showed that the microcroissant-like genus *Chlorolobion*, previously classified within Chlorophyceae, is a genuine trebouxiophyte, potentially related to Ragelichloridaceae.

**Highlights:**

- A new family-level clade uncovered within Trebouxiophyceae.
- Two new genera described.
- The genus *Chlorolobion* shown to be a trebouxiophyte.
