## Supplementary tables S1-S2 for "Freshwater ‘microcroissants’ shed light on a novel higher-level clade within Trebouxiophyceae and reveal the genus *Chlorolobion* as a trebouxiophyte"

### Sheet: Table S1
Table S1. Thermal profiles of PCR reactions.
18SF + 18SR; 20F + CH1750R					AL1500af + LR3
Initial denaturation	95.0 °C	5 min			Initial denaturation	95.0 °C	10 min
Denaturation	94.0 °C	1 min	x 35		Denaturation	95.0 °C	1 min	x 30
Annealing	54.0 °C	1 min			Annealing	56.0 °C	1 min
Elongation	72.0 °C	3 min			Elongation	72.0 °C	1 min 50 s
Final Elongation	72.0 °C	10 min			Final Elongation	72.0 °C	10 min
Hold	10.0 °C	∞			Hold	10.0 °C	∞
M35F + M1338R					rbcL1F + rbcL23R
Initial denaturation	95.0 °C	5 min			Initial denaturation	95.0 °C	10 min
Denaturation	94.0 °C	1 min 15 s	x 30		Denaturation	94.0 °C	1 min	x 35
Annealing	56.0 °C	2 min			Annealing	52.0 °C	1 min
Elongation	72.0 °C	2 min 15 s			Elongation	72.0 °C	2 min 30 s
Final Elongation	72.0 °C	7 min			Final Elongation	72.0 °C	10 min
Hold	10.0 °C	∞			Hold	10.0 °C	∞

### Sheet: Table S2
Table S2. GenBank accession numbers of chloroplast genomes used for phylogenomic analysis.
Class	Species	Accession number
Trebouxiophyceae	Dicloster acuatus	NC_025546
	Parachlorella kessleri	NC_012978
	Marvania geminata	NC_025549
	Pseudochloris wilhelmii	NC_025547
	Chlorella vulgaris	NC_001865
	Chlorella variabilis	NC_015359
	Neglectella solitaria	FJ968739
	Planctonema lauterbornii	NC_025541
	Autumnella corcontica	NC_025536
	Geminella terricola	NC_025542
	Gloeotilopsis sterilis	NC_025538
	Geminella minor	NC_025544
	Pleurastrosarcina brevispinosa	KM462875
	Parietochloris pseudoalveolaris	NC_025532
	Neocystis brevis	NC_025535
	Stichococcus bacillaris	NC_025527
	Prasiolopsis sp. SAG 84.81	KM462862
	Edaphochlorella mirabilis	NC_025528
	Pseudochlorella signiensis	NC_025529
	Raphidonema longiseta	NC_025531
	Microthamnion kuetzingianum	NC_025537
	Coleochlamys apoda	NC_025543
	Leptosira terrestris	NC_009681
	Xylochloris irregularis	NC_025534
	Trebouxia aggregata	EU123962-EU124002
	Myrmecia israelensis	NC_025525
	Lobosphaera incisa	NC_025533
	Symbiochloris handae	NC_025524
	Watanabea reniformis	NC_025526
	Massjukichlorella minus	NC_072902
	Kalinella pachyderma	NC_072901
	Botryococcus braunii	NC_025545
	Medakamo hakoo	LC604816
	Choricystis parasitica	NC_025539
	Elliptochloris bilobata	NC_025548
	Trebouxiophyceae sp. MX-AZ01	NC_018569
	Coccomyxa subellipsoidea	NC_015084
	Coccomyxa sp. SAG 18.84	NC_025540
Chlorophyceae	Oedogonium cardiacum	NC_011031
	Floydiella terrestris	NC_014346
	Schizomeris leibleinii	NC_015645
	Stigeoclonium helveticum	NC_008372
	Mychonastes jurisii	NC_028579
	Tetradesmus obliquus	NC_008101
	Carteria sp. SAG 8-5	KT625419
	Volvox carteri	EU755264-EU755299
	Chlamydomonas reinhardtii	NC_005353
	Chlamydomonas moewusii	EF587443-EF587503
	Dunaliella salina	NC_016732
Ulvophyceae	Oltmannsiellopsis viridis	NC_008099
	Pseudendoclonium akinetum	NC_008114
	Ulva sp. UNA00071828	KP720616
Bryopsidophyceae	Tydemania expeditionis	NC_026796
	Bryopsis plumosa	NC_026795
	Bryopsis hypnoides	NC_013359
Chlorodendrophyceae	Scherfelia dubia	NC_029807
	Tetraselmis sp. CCMP 881	KU167097
Pedinophyceae	Marsupiomonas sp. NIES 1824	KM462870.1
	Pedinomonas tuberculata	NC_025530
	Pedinomonas minor	NC_016733
"prasinophytes"	Mesostigma viride	NC_002186
	Chlorokybus riethii	NC_008822
	Prasinococcus sp. CCMP 1194	KJ746597
	Prasinoderma coloniale	NC_024817
	Prasinophyceae sp. MBIC 10622	KJ746602
	Pyramimonas parkeae	NC_012099
	Monomastix sp. OKE-1	NC_012101
	Ostreococcus tauri	NC_008289
	Micromonas commoda	NC_012575
	Nephroselmis olivacea	NC_000927
	Nephroselmis astigmatica	NC_024829
	Pycnococcus provasolii	NC_012097
	Picocystis salinarum	NC_024828
	Chloropicon primus	KJ746601
